# Somatotopic organization among parallel sensory pathways that promote a grooming sequence in *Drosophila*

**DOI:** 10.1101/2023.02.11.528119

**Authors:** Katharina Eichler, Stefanie Hampel, Adrián Alejandro-García, Steven A. Calle-Schuler, Alexis Santana-Cruz, Lucia Kmecova, Jonathan M. Blagburn, Eric D. Hoopfer, Andrew M. Seeds

## Abstract

Mechanosensory neurons located across the body surface respond to tactile stimuli and elicit diverse behavioral responses, from relatively simple stimulus location-aimed movements to complex movement sequences. How mechanosensory neurons and their postsynaptic circuits influence such diverse behaviors remains unclear. We previously discovered that *Drosophila* perform a body location-prioritized grooming sequence when mechanosensory neurons at different locations on the head and body are simultaneously stimulated by dust (Hampel et al., 2017; Seeds et al., 2014). Here, we identify nearly all mechanosensory neurons on the *Drosophila* head that individually elicit aimed grooming of specific head locations, while collectively eliciting a whole head grooming sequence. Different tracing methods were used to reconstruct the projections of these neurons from different locations on the head to their distinct arborizations in the brain. This provides the first synaptic resolution somatotopic map of a head, and defines the parallel-projecting mechanosensory pathways that elicit head grooming.
