## Supplemental Data 1 for "Somatotopic organization among parallel sensory pathways that promote a grooming sequence in *Drosophila*"

### Sheet: Con10-spGAL4
Eye	Dorsal head	Ventral head	Backward motions	Nodding
0	0	0	0.166667	0
0	0	0	0.138889	0
0	0	0.25	0.222222	0
0	0	0	0	0
0	0	0	0	0
0	0	0	0.138889	0
0	0	0	0.111111	0
0.5	0	1.41667	0	0.25
0	0	0	0	0
0	0	0	0	0

### Sheet: pBMN-spGAL4
Eye	Dorsal head	Ventral head	Backward motions	Nodding
0	2.05556	0.166667	0.583333	3.19444
0.111111	2.11111	0	0.305556	6.19444
0.833333	4.77778	0.277778	0.75	7.47222
0	0	0	0.277778	4.80556
0.388889	0.25	0	0.527778	7.11111
0.25	0.138889	0	0.388889	3.88889
0.111111	0	0	0.888889	3
0.222222	1.83333	0	0.25	4.22222
0	0.111111	0	0.666667	5.55556
0.777778	1.94444	0.166667	0.333333	2.77778

### Sheet: Con30-spGAL4
Eye	Dorsal head	Ventral head	Backward motions	Nodding
0.194444	0.0833333	0	0.166667	0
0	0	0.388889	0	0
0	0	0	0.5	0
2	0.111111	1.11111	0	1.19444
0	0	0	0	0
0	0	0	0.305556	0
0	0	0	0	0
0	0	0	0.138889	0
0	0	0	0	0
0	0	0	0.277778	0

### Sheet: dBMN-spGAL4
Eye	Dorsal head	Ventral head	Backward motions	Nodding
0.305556	4.63889	0	0.583333	4.80556
2	2.88889	0	0.5	2.77778
0	0.805556	0	0.111111	0
0.916667	0	0.777778	0.361111	4.36111
0	3.77778	0	0.5	2.77778
0	5.69444	0	0.361111	4.44444
0.472222	7.52778	0	0.694444	3.36111
2.33333	10.7778	0.861111	0.833333	10.6944
0.111111	7.94444	0	0.444444	5.91667
0.944444	4.97222	0.194444	0.583333	4.25

### Sheet: TasteBMN-spGAL4
Eye	Dorsal head	Ventral head	Backward motions	Nodding
0.666667	0	14.1944	0.5	0.444444
1.88889	0	13.5	0.5	1.13889
0	0	12.1111	0.111111	0
2.88889	1.5	19.0556	0.611111	4.13889
0	0	15.5556	0.638889	0
0	0	12.4722	0.138889	0
1.83333	0.444444	16.8611	0.444444	1.69444
0.222222	0	21.1667	0.416667	0
8.94444	2.47222	13.5278	0.194444	2.27778
4.11111	0	15.1111	0.277778	1.75

### Sheet: LexA-Con
Eye	Dorsal head	Ventral head	Backward motions	Nodding
0	0	0	0.166667	0
0	0	0	0.25	0
0	0	0	0.111111	0
0	0	0	0.111111	0
0.444444	0	0.583333	0.222222	0.277778
0	0	0	2.02778	0
0	0	1.22222	0	0
0	0	0	0.194444	0
2.52778	0.75	3.47222	0.25	1.97222
0	0.305556	0	0	0.361111

### Sheet: InOmBMN-LexA
Eye	Dorsal head	Ventral head	Backward motions	Nodding
7.5	5.19444	0	0.444444	5.41667
12.5278	8.44444	2.05556	0.333333	13.2778
7.33333	6.83333	0.194444	0.472222	7.52778
4.88889	12.8333	0.25	0.5	12.6667
10.7222	13.1389	0	0.361111	14.8889
4.86111	4.75	0	0.305556	8.75
17.6667	6.5	0.166667	0.305556	15.1944
4.30556	5.63889	0	0.416667	7.33333
6.69444	2.69444	0	0.444444	4.86111
2.47222	2.33333	0	0.388889	3.52778
