## Supplementary file 1 for "Somatotopic organization among parallel sensory pathways that promote a grooming sequence in *Drosophila*"

### Sheet: Bristle Count (final)
Table 1. Head bristles counted from white light-illuminated heads
		MALE HEADS																		FEMALE HEADS										t-test (2-tailed)
BMN nerve group	Bristle Population	5-6d male 1		5-6d male 2		5-6d male 3		5-6d male 4		6-7d male 1		6-7d male 2		6-7d male 3		6-7d male 4		Average	SD	5-6d female 1		5-6d female 2		5-6d female 3		5-6d female 4		Average	SD	p-value
		left	right	left	right	left	right	left	right	left	right	left	right	left	right	left	right			left	right	left	right	left	right	left	right
Antennal (AntNv)	Antennal (Ant)	21	20	18	22	18	22	22	21	19	19	21	21	20	21	22	22			22	21	22	20	23	16	23	22
	LR Average	20.5		20		20		21.5		19		21		20.5		22		20.5625	0.942546	21.5		21		19.5		22.5		21.125	1.25	0.464661
	Frontal (Fr)	6	6	5	6	6	5	4	5	6	6	6	5	6	6	7	6			4	6	5	6	5	6	5	5
	LR Average	6		5.5		5.5		4.5		6		5.5		6		6.5		5.6875	0.593867	5		5.5		5.5		5		5.25	0.288675	0.11678
	Frontoorbital (FrOr)	5	5	5	4	5	6	4	5	4	5	4	6	4	5	6	5			6	5	6	4	4	5	6	5
	LR Average	5		4.5		5.5		4.5		4.5		5		4.5		5.5		4.875	0.443203	5.5		5		4.5		5.5		5.125	0.478714	0.417629
	Orbital (Or)	3	3	3	3	3	3	3	3	3	3	3	3	3	3	3	3			3	3	3	3	3	3	3	3
	LR Average	3		3		3		3		3		3		3		3		3	0	3		3		3		3		3	0	#DIV/0!
	Ocellar (Oc)	1	1	1	1	1	1	1	1	1	1	1	1	1	1	1	1			1	1	1	1	1	1	1	1
	LR Average	1		1		1		1		1		1		1		1		1	0	1		1		1		1		1	0	#DIV/0!
	Interocellar (InOc)	4	3	3	4	3	3	3	4	4	4	4	3	3	4	3	3			3	4	3	5	4	4	4	4
	LR Average	3.5		3.5		3		3.5		4		3.5		3.5		3		3.4375	0.320435	3.5		4		4		4		3.875	0.25	0.0329052
	TOTAL	39		37.5		38		38		37.5		39		38.5		41		38.5625	1.35093	39.5		39.5		37.5		41		39.375	1.43614	0.369778
Occipital (OcciNv)	Vertical (Vt)	4	4	4	4	4	4	4	4	3	4	4	4	4	4	4	4			4	4	4	4	4	4	4	4
	LR Average	4		4		4		4		3.5		4		4		4		3.9375	0.176777	4		4		4		4		4	0	0.350617
	Occipital (d) (dOcci)	4	5	5	3	3	4	2	5	4	5	5	5	4	5	4	4			5	5	6	4	8	4	4	4
	LR Average	4.5		4		3.5		3.5		4.5		5		4.5		4		4.1875	0.53033	5		5		6		4		5	0.816497	0.139507
	Postorbital (d) (dPoOr)	Table 2																		ND
	LR Average
	TOTAL	8.5		8		7.5		7.5		8		9		8.5		8		8.125	0.570088	9		9		10		8		9	0.816497	0.117912
Occipital (OcciNv) +	Postorbital (PoOr) (v + d)	20	20	21	18	22	22	19	20	19	22	19	18	20	21	18	19			21	21	20	23	20	23	22	22
Eye (EyeNv)	LR Average	20		19.5		22		19.5		20.5		18.5		20.5		18.5		19.875	1.15728	21		21.5		21.5		22		21.5	0.408248	0.00563517
Eye (EyeNv)	Postorbital (v) (vPoOr)	Table 2																		ND
	LR Average
	Occipital (v) (vOcci)	Table 3																		ND
	LR Average
	Vibrissa (Vib)	15	14	13	17	15	15	16	13	14	16	15	18	14	14	13	14			16	17	13	14	15	15	13	15
	LR Average	14.5		15		15		14.5		15		16.5		14		13.5		14.75	0.886405	16.5		13.5		15		14		14.75	1.32288	1
	TOTAL	14.5		15		15		14.5		15		16.5		14		13.5		14.75	1.15109	16.5		13.5		15		14		14.75	1.32288	1
Labial (LabNv)	Taste	ND (Published numbers in Table 4)																		ND
	Maxilary palp (MaPa)	15	16	18	18	15	18	16	18	ND	ND	14	15	14	14	18	17			16	15	17	15	14	14	16	13
	LR Average	15.5		18		16.5		17		ND		14.5		14		17.5		16.1429	1.51971	15.5		16		14		14.5		15	0.912871	0.15416
	Haustellum (Hau)	5	5	5	5	ND	ND	ND	ND	ND	ND	5	5	ND	ND	5	5			ND	ND	5	5	5	5	5	5
	LR Average	5		5		ND		ND		ND		5		ND		5		5	0	ND		5		5		5		5	0	#DIV/0!
	TOTAL	20.5		23		ND		ND		ND		19.5		ND		22.5		21.375	2.12132	ND		21		19		19.5		19.8333	1.04083	0.192304
Unknown	Postocellar (PoOc)	1	1	1	1	1	1	1	1	1	1	1	1	1	1	1	1			1	1	1	1	1	1	1	1
	LR Average	1		1		1		1		1		1		1		1		1	0	1		1		1		1		1	0	#DIV/0!
	Supracervical (Su)	20	16	22	14	18	20	17	22	19	17	19	21	15	15	18	20			18	23	19	22	22	21	18	20
	LR Average	18		18		19		19.5		18		20		15		19		18.3125	1.53384	20.5		20.5		21.5		19		20.375	1.03078	0.0228472
Table 2. Bristles counted based on being innervated by a BMN that projects to the brain through either the OcciNv (dPoOr) or the EyeNv (vPoOr) (R52A06-GAL4 labeled BMNs, only males counted)
BMN nerve group	Bristle Population	Head 1		Head 1b		Head 20		Head 19		Head 18		Head 17		Head 9		Head 6		Head 5		Head 1c		Average		SD
		left	right	left	right	left	right	left	right	left	right	left	right	left	right	left	right	left	right	left	right
Occipital (OcciNv)	Postorbital (d) (dPoOr)	7	7	8	7	7	8	9	9	8	8	8	8	7	7	8		7	7	5	5
	LR Average	7		7.5		7.5		9		8		8		7		8		7		5		7.4		1.04881
Eye (EyeNv)	Postorbital (v) (vPoOr)	12	12	9	12	13	11	11	11	12	12	11	11	13	13	11		15	15	14	14
	LR Average	12		10.5		12		11		12		11		13		11		15		14		12.15		1.45392
	TOTAL	19		18		19.5		20		20		19		20		19		22		19		19.55		1.06589
Table 3. vOcci bristles counted based on having an associated BMN labeled in the pBMN-spGAL4 (R28D07-AD ⋂ VT050279-DBD) pattern (only males counted)
BMN nerve group	Bristle Population	Head 1b		Head 2a		Head 4b		Head 3		Head 4		Head 1		Head 2		Head 3		Head 1		Head 2b		Head 2c		Head 3a		Head 5a		Average	SD
		left	right	left	right	left	right	left	right	left	right	left	right	left	right	left	right	left	right	left	right	left	right	left	right	left	right
Eye (EyeNv)	Occipital (v) (vOcci)	15	14		15	16	12	12	17	14	16	15	15	17	13	17	18	16		16	16	14	16	15	17	15	14
	LR Average	14.5		15		14		14.5		15		15		15		17.5		16		16		15		16		14.5		15.2308	0.926809
Table 4. Published bristle numbers
BMN nerve group	Bristle Population	Falk		Nayak		Shanbhag		Jeong		Stocker		Singh		Kamikouchi
		1976		1983		2001		2016		1994		1985		2006
Labial (LabNv)	Taste	36-42		31-34		31 (M/F)		31		33-42
	Taste pegs					32+/- 4 (M)		30		30
						42+/-4 (F)
	Maxilary palp (MaPa)									20		20+/-3 (M/F)
Antennal (AntNv)	Antennal (Ant)													25+/-2
