## Supplementary file 2 for "Somatotopic organization among parallel sensory pathways that promote a grooming sequence in *Drosophila*"

### Sheet: Sheet1
Figure_order	Figure_panel(s) that image stack contributed to	Image_stack_title	Dataset_DOI	Image_file_name	Genotype	Image_stack_information
1	Figure 1A,E, Figure 1 – figure supplement 2A, Figure 1 – figure supplement 3E	Male_4_6to7_days_anterior	https://doi.org/10.35077/add-set	Male_4_6to7_days_anterior	Canton S (wild type)	Image stack of a male wild type Canton S fly head (anterior)
2	Figure 1B,E, Figure 1 – figure supplement 2B, Figure 1 – figure supplement 3E	Male_4_6to7_days_posterior	https://doi.org/10.35077/add-sip	Male_4_6to7_days_posterior	Canton S (wild type)	Image stack of a male wild type Canton S fly head (posterior)
3	Figure 1C,E, Figure 1 – figure supplement 2C, Figure 1 – figure supplement 3E	Male_4_6to7_days_ventral	https://doi.org/10.35077/add-sit	Male_4_6to7_days_ventral	Canton S (wild type)	Image stack of a male wild type Canton S fly head (ventral)
4	Figure 1D,E, Figure 1 – figure supplement 2D, Figure 1 – figure supplement 3E	Male_4_6to7_days_dorsal	https://doi.org/10.35077/add-shy	Male_4_6to7_days_dorsal	Canton S (wild type)	Image stack of a male wild type Canton S fly head (dorsal)
5	Figure 1E, Figure 1 – figure supplement 2E, Figure 1 – figure supplement 3E	Male_1_6to7_days_anterior	https://doi.org/10.35077/add-pry	Male_1_6to7_days_anterior	Canton S (wild type)	Image stack of a male wild type Canton S fly head (anterior)
6	Figure 1E, Figure 1 – figure supplement 2F, Figure 1 – figure supplement 3E	Male_1_6to7_days_posterior	https://doi.org/10.35077/add-pup	Male_1_6to7_days_posterior	Canton S (wild type)	Image stack of a male wild type Canton S fly head (posterior)
7	Figure 1E, Figure 1 – figure supplement 2G, Figure 1 – figure supplement 3E	Male_1_6to7_days_ventral	https://doi.org/10.35077/add-put	Male_1_6to7_days_ventral	Canton S (wild type)	Image stack of a male wild type Canton S fly head (ventral)
8	Figure 1E, Figure 1 – figure supplement 2H, Figure 1 – figure supplement 3E	Male_1_6to7_days_dorsal	https://doi.org/10.35077/add-pun	Male_1_6to7_days_dorsal	Canton S (wild type)	Image stack of a male wild type Canton S fly head (dorsal)
9	Figure 1E, Figure 1 – figure supplement 3E	Male_1_5to6_days_anterior	https://doi.org/10.35077/add-ply	Male_1_5to6_days_anterior	Canton S (wild type)	Image stack of a male wild type Canton S fly head (anterior)
10	Figure 1E, Figure 1 – figure supplement 3E	Male_1_5to6_days_posterior	https://doi.org/10.35077/add-pot	Male_1_5to6_days_posterior	Canton S (wild type)	Image stack of a male wild type Canton S fly head (posterior)
11	Figure 1E, Figure 1 – figure supplement 3E	Male_1_5to6_days_ventral	https://doi.org/10.35077/add-pox	Male_1_5to6_days_ventral	Canton S (wild type)	Image stack of a male wild type Canton S fly head (ventral)
12	Figure 1E, Figure 1 – figure supplement 3E	Male_1_5to6_days_dorsal	https://doi.org/10.35077/add-pop	Male_1_5to6_days_dorsal	Canton S (wild type)	Image stack of a male wild type Canton S fly head (dorsal)
13	Figure 1E, Figure 1 – figure supplement 3E	Male_2_5to6_days_anterior	https://doi.org/10.35077/add-rag	Male_2_5to6_days_anterior	Canton S (wild type)	Image stack of a male wild type Canton S fly head (anterior)
14	Figure 1E, Figure 1 – figure supplement 3E	Male_2_5to6_days_posterior	https://doi.org/10.35077/add-rat	Male_2_5to6_days_posterior	Canton S (wild type)	Image stack of a male wild type Canton S fly head (posterior)
15	Figure 1E, Figure 1 – figure supplement 3E	Male_2_5to6_days_ventral	https://doi.org/10.35077/add-raw	Male_2_5to6_days_ventral	Canton S (wild type)	Image stack of a male wild type Canton S fly head (ventral)
16	Figure 1E, Figure 1 – figure supplement 3E	Male_2_5to6_days_dorsal	https://doi.org/10.35077/add-ran	Male_2_5to6_days_dorsal	Canton S (wild type)	Image stack of a male wild type Canton S fly head (dorsal)
17	Figure 1E, Figure 1 – figure supplement 3E	Male_2_6to7_days_anterior	https://doi.org/10.35077/add-rid	Male_2_6to7_days_anterior	Canton S (wild type)	Image stack of a male wild type Canton S fly head (anterior)
18	Figure 1E, Figure 1 – figure supplement 3E	Male_2_6to7_days_posterior	https://doi.org/10.35077/add-rip	Male_2_6to7_days_posterior	Canton S (wild type)	Image stack of a male wild type Canton S fly head (posterior)
19	Figure 1E, Figure 1 – figure supplement 3E	Male_2_6to7_days_ventral	https://doi.org/10.35077/add-rot	Male_2_6to7_days_ventral	Canton S (wild type)	Image stack of a male wild type Canton S fly head (ventral)
20	Figure 1E, Figure 1 – figure supplement 3E	Male_2_6to7_days_dorsal	https://doi.org/10.35077/add-rig	Male_2_6to7_days_dorsal	Canton S (wild type)	Image stack of a male wild type Canton S fly head (dorsal)
21	Figure 1E, Figure 1 – figure supplement 3E	Male_3_5to6_days_anterior	https://doi.org/10.35077/add-row	Male_3_5to6_days_anterior	Canton S (wild type)	Image stack of a male wild type Canton S fly head (anterior)
22	Figure 1E, Figure 1 – figure supplement 3E	Male_3_5to6_days_posterior	https://doi.org/10.35077/add-rug	Male_3_5to6_days_posterior	Canton S (wild type)	Image stack of a male wild type Canton S fly head (posterior)
23	Figure 1E, Figure 1 – figure supplement 3E	Male_3_5to6_days_ventral	https://doi.org/10.35077/add-run	Male_3_5to6_days_ventral	Canton S (wild type)	Image stack of a male wild type Canton S fly head (ventral)
24	Figure 1E, Figure 1 – figure supplement 3E	Male_3_5to6_days_dorsal	https://doi.org/10.35077/add-rub	Male_3_5to6_days_dorsal	Canton S (wild type)	Image stack of a male wild type Canton S fly head (dorsal)
25	Figure 1E, Figure 1 – figure supplement 3E	Male_3_6to7_days_anterior	https://doi.org/10.35077/add-rut	Male_3_6to7_days_anterior	Canton S (wild type)	Image stack of a male wild type Canton S fly head (anterior)
26	Figure 1E, Figure 1 – figure supplement 3E	Male_3_6to7_days_posterior	https://doi.org/10.35077/add-sad	Male_3_6to7_days_posterior	Canton S (wild type)	Image stack of a male wild type Canton S fly head (posterior)
27	Figure 1E, Figure 1 – figure supplement 3E	Male_3_6to7_days_ventral	https://doi.org/10.35077/add-sag	Male_3_6to7_days_ventral	Canton S (wild type)	Image stack of a male wild type Canton S fly head (ventral)
28	Figure 1E, Figure 1 – figure supplement 3E	Male_3_6to7_days_dorsal	https://doi.org/10.35077/add-rye	Male_3_6to7_days_dorsal	Canton S (wild type)	Image stack of a male wild type Canton S fly head (dorsal)
29	Figure 1E, Figure 1 – figure supplement 3E	Male_4_5to6_days_anterior	https://doi.org/10.35077/add-sap	Male_4_5to6_days_anterior	Canton S (wild type)	Image stack of a male wild type Canton S fly head (anterior)
30	Figure 1E, Figure 1 – figure supplement 3E	Male_4_5to6_days_posterior	https://doi.org/10.35077/add-saw	Male_4_5to6_days_posterior	Canton S (wild type)	Image stack of a male wild type Canton S fly head (posterior)
31	Figure 1E, Figure 1 – figure supplement 3E	Male_4_5to6_days_ventral	https://doi.org/10.35077/add-say	Male_4_5to6_days_ventral	Canton S (wild type)	Image stack of a male wild type Canton S fly head (ventral)
32	Figure 1E, Figure 1 – figure supplement 3E	Male_4_5to6_days_dorsal	https://doi.org/10.35077/add-sat	Male_4_5to6_days_dorsal	Canton S (wild type)	Image stack of a male wild type Canton S fly head (dorsal)
33	Figure 1 – figure supplement 3A,E	Female_1_5to6_days_anterior_1	https://doi.org/10.35077/add-ski	Female_1_5to6_days_anterior_1	Canton S (wild type)	Image stack of a female wild type Canton S fly head (anterior)
34	Figure 1 – figure supplement 3A,E	Female_1_5to6_days_anterior_2	https://doi.org/10.35077/add-sky	Female_1_5to6_days_anterior_2	Canton S (wild type)	Image stack of a female wild type Canton S fly head (anterior)
35	Figure 1 – figure supplement 3B,E	Female_1_5to6_days_posterior_1	https://doi.org/10.35077/add-sob	Female_1_5to6_days_posterior_1	Canton S (wild type)	Image stack of a female wild type Canton S fly head (posterior)
36	Figure 1 – figure supplement 3B,E	Female_1_5to6_days_posterior_2	https://doi.org/10.35077/add-soy	Female_1_5to6_days_posterior_2	Canton S (wild type)	Image stack of a female wild type Canton S fly head (posterior)
37	Figure 1 – figure supplement 3C,E	Female_1_5to6_days_ventral	https://doi.org/10.35077/add-spa	Female_1_5to6_days_ventral	Canton S (wild type)	Image stack of a female wild type Canton S fly head (ventral)
38	Figure 1 – figure supplement 3D,E	Female_1_5to6_days_dorsal	https://doi.org/10.35077/add-sly	Female_1_5to6_days_dorsal	Canton S (wild type)	Image stack of a female wild type Canton S fly head (dorsal)
39	Figure 1 – figure supplement 3E	Female_2_5to6_days_anterior	https://doi.org/10.35077/add-spy	Female_2_5to6_days_anterior	Canton S (wild type)	Image stack of a female wild type Canton S fly head (anterior)
40	Figure 1 – figure supplement 3E	Female_2_5to6_days_posterior	https://doi.org/10.35077/add-tag	Female_2_5to6_days_posterior	Canton S (wild type)	Image stack of a female wild type Canton S fly head (posterior)
41	Figure 1 – figure supplement 3E	Female_2_5to6_days_ventral	https://doi.org/10.35077/add-tan	Female_2_5to6_days_ventral	Canton S (wild type)	Image stack of a female wild type Canton S fly head (ventral)
42	Figure 1 – figure supplement 3E	Female_2_5to6_days_dorsal	https://doi.org/10.35077/add-tab	Female_2_5to6_days_dorsal	Canton S (wild type)	Image stack of a female wild type Canton S fly head (dorsal)
43	Figure 1 – figure supplement 3E	Female_3_5to6_days_anterior	https://doi.org/10.35077/add-tap	Female_3_5to6_days_anterior	Canton S (wild type)	Image stack of a female wild type Canton S fly head (anterior)
44	Figure 1 – figure supplement 3E	Female_3_5to6_days_posterior	https://doi.org/10.35077/add-tax	Female_3_5to6_days_posterior	Canton S (wild type)	Image stack of a female wild type Canton S fly head (posterior)
45	Figure 1 – figure supplement 3E	Female_3_5to6_days_ventral	https://doi.org/10.35077/add-the	Female_3_5to6_days_ventral	Canton S (wild type)	Image stack of a female wild type Canton S fly head (ventral)
46	Figure 1 – figure supplement 3E	Female_3_5to6_days_dorsal	https://doi.org/10.35077/add-tar	Female_3_5to6_days_dorsal	Canton S (wild type)	Image stack of a female wild type Canton S fly head (dorsal)
47	Figure 1 – figure supplement 3E	Female_4_5to6_days_anterior_1	https://doi.org/10.35077/add-tie	Female_4_5to6_days_anterior_1	Canton S (wild type)	Image stack of a female wild type Canton S fly head (anterior)
48	Figure 1 – figure supplement 3E	Female_4_5to6_days_anterior_2	https://doi.org/10.35077/age-how	Female_4_5to6_days_anterior_2	Canton S (wild type)	Image stack of a female wild type Canton S fly head (anterior)
49	Figure 1 – figure supplement 3E	Female_4_5to6_days_posterior	https://doi.org/10.35077/add-tip	Female_4_5to6_days_posterior	Canton S (wild type)	Image stack of a female wild type Canton S fly head (posterior)
50	Figure 1 – figure supplement 3E	Female_4_5to6_days_ventral	https://doi.org/10.35077/add-top	Female_4_5to6_days_ventral	Canton S (wild type)	Image stack of a female wild type Canton S fly head (ventral)
51	Figure 1 – figure supplement 3E	Female_4_5to6_days_dorsal	https://doi.org/10.35077/add-tin	Female_4_5to6_days_dorsal	Canton S (wild type)	Image stack of a female wild type Canton S fly head (dorsal)
52	Figure 2A,C,E,G, Figure 2 – figure supplement 1A,C,E	R52A06_GAL4_head_anterior	https://doi.org/10.35077/age-jet	20210604_52A06_GAL4_20x_GFP_20x_head_1_stitch	w;; R52A06_GAL4 (attP2)/20XUAS-IVS- mCD8::GFP (attP2)	Posterior head confocal imaging of fly driver line R52A06_GAL4 expressing mCD8::GFP, stained using anti GFP antibodies (green channel). Autofluorescence from the head cuticle is in the red channel.
53	Figure 2B,D,F,H, Figure 2 – figure supplement 1B,D,F,G	R52A06_GAL4_head_posterior	https://doi.org/10.35077/age-jig	20210528_52A06_GAL4_20x_GFP_head_1_stitch	w;; R52A06_GAL4 (attP2)/20XUAS-IVS- mCD8::GFP (attP2)	Anterior head confocal imaging of fly driver line R52A06_GAL4 expressing mCD8::GFP, stained using anti GFP antibodies (green channel). Autofluorescence from the head cuticle is in the red channel.
54	Figure 2 – figure supplement 1H, Figure 3C	R52A06_GAL4_brain	https://doi.org/10.35077/age-hug	20210919_52A06_GAL4_20x_GFP_40x_brain_3	w;; R52A06_GAL4 (attP2)/20XUAS-IVS- mCD8::GFP (attP2)	Whole-brain confocal imaging of fly driver line R52A06_GAL4 expressing mCD8::GFP, stained using GFP (green channel) and NC82 (red channel) antibodies
55	Figure 3B	NC82_brain	https://doi.org/10.35077/age-hub	C1-20201007_VT050279_DBD_28D07_AD_20x_GFP_brain_3_template	w; 28D07_AD (attP40)/+; VT050279_DBD (attP2)/20XUAS-IVS- mCD8::GFP (attP2)	Confocal z-stack of whole fly brain, stained using NC82 antibody
56	Figure 3D,H, Figure 3 – figure supplement 1A	InOmBMN_LexA_head_posterior	https://doi.org/10.35077/add-tub	20211123_VT01571_20x_UAS_GFP_20x_head_1	w; VT017251_LexA (attP40)/+; 20XUAS-IVS- mCD8::GFP (attP2)/+	Posterior head confocal imaging of fly driver line InOmBMN_LexA expressing mCD8::GFP, stained using anti GFP antibodies (green channel) - Autofluorescence from the head cuticle is in the red channel
57	Figure 3E,H, Figure 3 – figure supplement 1B,E	dBMN_spGAL4_head_anterior	https://doi.org/10.35077/add-tug	20210906_VT050279_DBD_VT019023_AD_20xUAS_GFP_9_20x_front_head_2a	w; VT019023_AD (attP40)/+; VT050279_DBD (attP2)/20XUAS-IVS- mCD8::GFP (attP2)	Anterior head confocal imaging of fly driver line dBMN_spGAL4 expressing mCD8::GFP, stained using anti GFP antibodies (green channel) - Autofluorescence from the head cuticle is in the red channel
58	Figure 3E,H, Figure 3 – figure supplement 1B,E	dBMN_spGAL4_head_posterior	https://doi.org/10.35077/add-use	20210325_VT050279_DBD_VT019023_AD_20xGFP_head_3	w; VT019023_AD (attP40)/+; VT050279_DBD (attP2)/20XUAS-IVS- mCD8::GFP (attP2)	Posterior head confocal imaging of fly driver line dBMN_spGAL4 expressing mCD8::GFP, stained using anti GFP antibodies (green channel) - Autofluorescence from the head cuticle is in the red channel
59	Figure 3F,H, Figure 3 – figure supplement 1C,E	pBMN_spGAL4_head_posterior	https://doi.org/10.35077/add-van	20210322_VT050279_DBD_28D07_AD_20x_GFP_head_6b	w; 28D07_AD (attP40); VT050279_DBD (attP2)/20XUAS-IVS- mCD8::GFP (attP2)	Posterior head confocal imaging of fly driver line pBMN_spGAL4 expressing mCD8::GFP, stained using anti GFP antibodies (green channel) - Autofluorescence from the head cuticle is in the red channel
60	Figure 3G,H, Figure 3 – figure supplement 1D,E	TasteBMN_spGAL4_proboscis_posterior	https://doi.org/10.35077/add-vat	20210320_11D02_DBD_VT023783_AD_20x_GFP_head_3	w; VT023783_AD (attP40)/+; R11D02_DBD (attP2)/20XUAS-IVS- mCD8::GFP (attP2)	Posterior proboscis confocal imaging of fly driver line TasteBMN_spGAL4 expressing mCD8::GFP, stained using anti GFP antibodies (green channel) - Autofluorescence from the proboscis cuticle is in the red channel
61	Figure 3D',J, Figure 3 – figure supplement 1A'	InOmBMN_LexA_brain	https://doi.org/10.35077/age-hum	20210306_VT017251_LexA_20xGFP_brain_1	w; VT017251_LexA (attP40)/+; 20XUAS-IVS- mCD8::GFP (attP2)/+	Whole-brain confocal imaging of fly driver line InOmBMN_LexA expressing mCD8::GFP, stained using GFP (green channel) and NC82 (red channel) antibodies
62	Figure 3E',J, Figure 3 – figure supplement 1B'	dBMN_spGAL4_brain	https://doi.org/10.35077/age-hut	20201217_VT050279_DBD_VT019023_AD_20x_GFP_brain_2	w; VT019023_AD (attP40)/+; VT050279_DBD (attP2)/20XUAS-IVS- mCD8::GFP (attP2)	Whole-brain confocal imaging of fly driver line dBMN_spGAL4 expressing mCD8::GFP, stained using GFP (green channel) and NC82 (red channel) antibodies
63	Figure 3F', Figure 3 – figure supplement 1C'	pBMN_spGAL4_brain	https://doi.org/10.35077/age-ice	20201007_VT050279_DBD_28D07_AD_20x_GFP_brain_3	w; 28D07_AD (attP40); VT050279_DBD (attP2)/20XUAS-IVS- mCD8::GFP (attP2)	Whole-brain confocal imaging of fly driver line pBMN_spGAL4 expressing mCD8::GFP, stained using GFP (green channel) and NC82 (red channel) antibodies
64	Figure 3G',J, Figure 3 – figure supplement 1D'	TasteBMN_spGAL4_brain	https://doi.org/10.35077/age-ink	20201005_11D02_DBD_VT023783_AD_20x_GFP_brain_2	w; VT023783_AD (attP40)/+; R11D02_DBD (attP2)/20XUAS-IVS- mCD8::GFP (attP2)	Whole-brain confocal imaging of fly driver line TasteBMN_spGAL4 expressing mCD8::GFP, stained using GFP (green channel) and NC82 (red channel) antibodies
65	Figure 3 – figure supplement 1A'	InOmBMN_LexA_VNC	https://doi.org/10.35077/age-jab	eyebristleLexA_L4_Sum_VNC	w; VT017251_LexA (attP40)/+; 20XUAS-IVS- mCD8::GFP (attP2)/+	Whole-VNC confocal imaging of fly driver line InOmBMN_LexA expressing mCD8::GFP, stained using GFP (green channel) and NC82 (red channel) antibodies
66	Figure 3 – figure supplement 1B'	dBMN_spGAL4_VNC	https://doi.org/10.35077/age-jam	20201006_VT050279_DBD_VT019023_AD_20x_GFP_VNC_1	w; VT019023_AD (attP40)/+; VT050279_DBD (attP2)/20XUAS-IVS- mCD8::GFP (attP2)	Whole-VNC confocal imaging of fly driver line dBMN_spGAL4 expressing mCD8::GFP, stained using GFP (green channel) and NC82 (red channel) antibodies
67	Figure 3 – figure supplement 1C'	pBMN_spGAL4_VNC	https://doi.org/10.35077/age-jar	20201007_VT050279_DBD_28D07_AD_20x_GFP_VNC_2	w; 28D07_AD (attP40); VT050279_DBD (attP2)/20XUAS-IVS- mCD8::GFP (attP2)	Whole-VNC confocal imaging of fly driver line pBMN_spGAL4 expressing mCD8::GFP, stained using GFP (green channel) and NC82 (red channel) antibodies
68	Figure 3 – figure supplement 1D'	TasteBMN_spGAL4_VNC	https://doi.org/10.35077/age-jaw	20201005_11D02_DBD_VT023783_AD_20x_GFP_vnc_2	w; VT023783_AD (attP40)/+; R11D02_DBD (attP2)/20XUAS-IVS- mCD8::GFP (attP2)	Whole-VNC confocal imaging of fly driver line TasteBMN_spGAL4 expressing mCD8::GFP, stained using GFP (green channel) and NC82 (red channel) antibodies
69	Figure 4C, Figure 4 – figure supplement 2B	Oc_Fly_1	https://doi.org/10.35077/age-elf	20190408_OC_major_left__brain_1_DID	w, C155-GAL4, UAS-nSyb.e GFP	Oc_Fly_1: Whole brain confocal imaging of fly driver line C155-GAL4, UAS-nSyb.eGFP (red channel) with the indicated bristle dye filled using DiD (green channel)
70	Figure 4D, Figure 4 – figure supplement 1D, Figure 4 – figure supplement 2D	Or_1_Fly_1	https://doi.org/10.35077/age-elm	20190426_CL_major_3_left_brain_2_DID	w, C155-GAL4, UAS-nSyb.e GFP	Or_1_Fly_1: Whole brain confocal imaging of fly driver line C155-GAL4, UAS-nSyb.eGFP (red channel) with the indicated bristle dye filled using DiD (green channel)
71	Figure 4E, Figure 4 – figure supplement 2G	Or_2_Fly_1	https://doi.org/10.35077/age-far	20190411_CL_major_2_left_brain_2_DID	w, C155-GAL4, UAS-nSyb.e GFP	Or_2_Fly_1: Whole brain confocal imaging of fly driver line C155-GAL4, UAS-nSyb.eGFP (red channel) with the indicated bristle dye filled using DiD (green channel)
72	Figure 4F, Figure 4 – figure supplement 2J	Or_3_Fly_1	https://doi.org/10.35077/age-fib	20190616_CL_major_1_left_brain_5_offtarget_DID_nsyb_GFP	w, C155-GAL4, UAS-nSyb.e GFP	Or_3_Fly_1: Whole brain confocal imaging of fly driver line C155-GAL4, UAS-nSyb.eGFP (red channel) with the indicated bristle dye filled using DiD (green channel)
73	Figure 4G, Figure 4 – figure supplement 3B	Ant_1_Fly_1	https://doi.org/10.35077/age-fit	20190425_ANT_major_1_left_brain_1_and_off_target_DID_nsyb_eGFP	w, C155-GAL4, UAS-nSyb.e GFP	Ant_1_Fly_1: Whole brain confocal imaging of fly driver line C155-GAL4, UAS-nSyb.eGFP (red channel) with the indicated bristle dye filled using DiD (green channel)
74	Figure 4H, Figure 4 – figure supplement 3E	Ant_2_Fly_1	https://doi.org/10.35077/age-fog	20190512_ANT_major_2_left_brain_1_DID_nsyb_GFP	w, C155-GAL4, UAS-nSyb.e GFP	Ant_2_Fly_1: Whole brain confocal imaging of fly driver line C155-GAL4, UAS-nSyb.eGFP (red channel) with the indicated bristle dye filled using DiD (green channel)
75	Figure 4I, Figure 4 – figure supplement 1B, Figure 4 – figure supplement 3H	Ant_3_Fly_1	https://doi.org/10.35077/age-fry	20190622_ANT_major3_left_brain2_unidentified_DID_nsyb_GFP	w, C155-GAL4, UAS-nSyb.e GFP	Ant_3_Fly_1: Whole brain confocal imaging of fly driver line C155-GAL4, UAS-nSyb.eGFP (red channel) with the indicated bristle dye filled using DiD (green channel)
76	Figure 4J, Figure 4 – figure supplement 3K	Ant_4_Fly_1	https://doi.org/10.35077/age-gap	20190404_ANT_major_4_left_brain2_DID	w, C155-GAL4, UAS-nSyb.e GFP	Ant_4_Fly_1: Whole brain confocal imaging of fly driver line C155-GAL4, UAS-nSyb.eGFP (red channel) with the indicated bristle dye filled using DiD (green channel)
77	Figure 4K, Figure 4 – figure supplement 1C, Figure 4 – figure supplement 4B	Vib_1_Fly_1	https://doi.org/10.35077/age-get	20190531_VH_major_1_left_brain_1_DID_nsyb_GFP	w, C155-GAL4, UAS-nSyb.e GFP	Vib_1_Fly_1: Whole brain confocal imaging of fly driver line C155-GAL4, UAS-nSyb.eGFP (red channel) with the indicated bristle dye filled using DiD (green channel)
78	Figure 4L, Figure 4 – figure supplement 4E	Vib_2_Fly_1	https://doi.org/10.35077/age-gum	20190411_VH_major_2_left_brain3_DID	w, C155-GAL4, UAS-nSyb.e GFP	Vib_2_Fly_1: Whole brain confocal imaging of fly driver line C155-GAL4, UAS-nSyb.eGFP (red channel) with the indicated bristle dye filled using DiD (green channel)
79	Figure 4M, Figure 4 – figure supplement 4H	Vib_3_Fly_1	https://doi.org/10.35077/age-has	20190629_VH_major_3_left_brain_5_DID_nsyb_GFP	w, C155-GAL4, UAS-nSyb.e GFP	Vib_3_Fly_1: Whole brain confocal imaging of fly driver line C155-GAL4, UAS-nSyb.eGFP (red channel) with the indicated bristle dye filled using DiD (green channel)
80	Figure 4N, Figure 4 – figure supplement 4K	Vib_4_Fly_1	https://doi.org/10.35077/age-hex	20190520_BVH_major_1_left_brain_2_DID_nsyb_GFP	w, C155-GAL4, UAS-nSyb.e GFP	Vib_4_Fly_1: Whole brain confocal imaging of fly driver line C155-GAL4, UAS-nSyb.eGFP (red channel) with the indicated bristle dye filled using DiD (green channel)
81	Figure 4O, Figure 4 – figure supplement 5B	Vt_1_Fly_1	https://doi.org/10.35077/age-hit	20190812_anterior_vertical_seta_DID_nsyb_GFP	w, C155-GAL4, UAS-nSyb.e GFP	Vt_1_Fly_1: Whole brain confocal imaging of fly driver line C155-GAL4, UAS-nSyb.eGFP (red channel) with the indicated bristle dye filled using DiD (green channel)
82	Figure 4P, Figure 4 – figure supplement 1E, Figure 4 – figure supplement 5C	Vt_2_Fly_1	https://doi.org/10.35077/age-hog	06302019_dorsal_large_2_brain1_left_nsyb_eGFP_DiD	w, C155-GAL4, UAS-nSyb.e GFP	Vt_2_Fly_1: Whole brain confocal imaging of fly driver line C155-GAL4, UAS-nSyb.eGFP (red channel) with the indicated bristle dye filled using DiD (green channel)
83	Figure 4Q, Figure 4 – figure supplement 5E	Vt_3_Fly_1	https://doi.org/10.35077/age-hot	06302019_dorsal_large_3_brain1_left_nsyb_eGFP_DiD	w, C155-GAL4, UAS-nSyb.e GFP	Vt_3_Fly_1: Whole brain confocal imaging of fly driver line C155-GAL4, UAS-nSyb.eGFP (red channel) with the indicated bristle dye filled using DiD (green channel)
84	Figure 4R, Figure 4 – figure supplement 6B	InOc_Fly_1	https://doi.org/10.35077/add-vex	C3_20220127_VT050279_DBD_VT019023_AD_MCFO_L_20x_brain_1	w, R57C10-FLPG5.PEST (su(Hw)attP8); VT019023_AD (attP40)/+; VT050279_DBD (attP2)/10xUAS(FRT.stop)myr::smGdP-HA (VK00005), 10xUAS(FRT.stop)myr::smGdP-V5-THS-10xUAS(FRT.stop)myr::smGdP-FLAG (su(Hw)attP1)	InOc_Fly_1: Whole brain confocal imaging of fly driver line dBMN-spGAL4 crossed with UAS-MCFO-3 responder for labeling individual neurons (single channel shown).
85	Figure 4S, Figure 4 – figure supplement 6F	dPoOr_Fly_3	https://doi.org/10.35077/age-cat	C1_20220127_VT050279_DBD_VT019023_AD_MCFO_L_20x_brain_5	w, R57C10-FLPG5.PEST (su(Hw)attP8); VT019023_AD (attP40)/+; VT050279_DBD (attP2)/10xUAS(FRT.stop)myr::smGdP-HA (VK00005), 10xUAS(FRT.stop)myr::smGdP-V5-THS-10xUAS(FRT.stop)myr::smGdP-FLAG (su(Hw)attP1)	dPoOr_Fly_3: Whole brain confocal imaging of fly driver line dBMN-spGAL4 crossed with UAS-MCFO-3 responder for labeling individual neurons (single channel shown)
86	Figure 4T, Figure 4 – figure supplement 7B	dOcci_dPoOr_Fly_1	https://doi.org/10.35077/age-cry	C1_20220305_VT050279_DBD_28D07_AD_MCFO_L_20x_brain_26.tif	w, R57C10-FLPG5.PEST (su(Hw)attP8); R28D07_AD (attP40)/+; VT050279_DBD (attP2)/10xUAS(FRT.stop)myr::smGdP-HA (VK00005), 10xUAS(FRT.stop)myr::smGdP-V5-THS-10xUAS(FRT.stop)myr::smGdP-FLAG (su(Hw)attP1)	dOcci_dPoOr_Fly_1: Whole brain confocal imaging of fly driver line dBMN-spGAL4 crossed with UAS-MCFO-3 responder for labeling individual neurons (single channel shown)
87	Figure 4U, Figure 4 – figure supplement 7F	vOcci_Fly_2	https://doi.org/10.35077/age-day	C1_20201124_VT050279_DBD_28D07_AD_MCFO_6_days_20x_brain_1	w, R57C10-FLPG5.PEST (su(Hw)attP8); R28D07_AD (attP40)/+; VT050279_DBD (attP2)/10xUAS(FRT.stop)myr::smGdP-HA (VK00005), 10xUAS(FRT.stop)myr::smGdP-V5-THS-10xUAS(FRT.stop)myr::smGdP-FLAG (su(Hw)attP1)	vOcci_Fly_2: Whole brain confocal imaging of fly driver line dBMN-spGAL4 crossed with UAS-MCFO-3 responder for labeling individual neurons (single channel shown)
88	Figure 4V, Figure 4 – figure supplement 8B	Taste_Fly_1	https://doi.org/10.35077/age-dip	C1_20201028_11D02_DBD_VT02378_AD_MCFO_1_to_2_days_20x_brain_2	w, R57C10-FLPG5.PEST (su(Hw)attP8); VT023783_AD (attP40)/+; R11D02_DBD (attP2)/10xUAS(FRT.stop)myr::smGdP-HA (VK00005), 10xUAS(FRT.stop)myr::smGdP-V5-THS-10xUAS(FRT.stop)myr::smGdP-FLAG (su(Hw)attP1)	Taste_Fly_1: Whole brain confocal imaging of fly driver line dBMN-spGAL4 crossed with UAS-MCFO-3 responder for labeling individual neurons (single channel shown)
89	Figure 4 – figure supplement 2C	Oc_Fly_2	https://doi.org/10.35077/age-elk	20190425_OC_major_left__brain_2_DID	w, C155-GAL4, UAS-nSyb.e GFP	Oc_Fly_2: Whole brain confocal imaging of fly driver line C155-GAL4, UAS-nSyb.eGFP (red channel) with the indicated bristle dye filled using DiD (green channel)
90	Figure 4 – figure supplement 2E	Or_1_Fly_2	https://doi.org/10.35077/age-end	20190502_CL_major_3_left_brain_2_and_off_target_DID_rotated	w, C155-GAL4, UAS-nSyb.e GFP	Or_1_Fly_2: Whole brain confocal imaging of fly driver line C155-GAL4, UAS-nSyb.eGFP (red channel not imaged with this sample) with the indicated bristle dye filled using DiD (green channel)
91	Figure 4 – figure supplement 2F	Or_1_Fly_3	https://doi.org/10.35077/age-fan	20190531_CL_major_3_left_brain_2_DID_nsyb_GFP	w, C155-GAL4, UAS-nSyb.e GFP	Or_1_Fly_3: Whole brain confocal imaging of fly driver line C155-GAL4, UAS-nSyb.eGFP (red channel) with the indicated bristle dye filled using DiD (green channel)
92	Figure 4 – figure supplement 2H	Or_2_Fly_2	https://doi.org/10.35077/age-fed	20190503_CL_major_2_left_brain3_DID	w, C155-GAL4, UAS-nSyb.e GFP	Or_2_Fly_2: Whole brain confocal imaging of fly driver line C155-GAL4, UAS-nSyb.eGFP (red channel not imaged with this sample) with the indicated bristle dye filled using DiD (green channel)
93	Figure 4 – figure supplement 2I	Or_2_Fly_3	https://doi.org/10.35077/age-few	20190530_CL_major_2_left_brain_2_DID_nsyb_GFP	w, C155-GAL4, UAS-nSyb.e GFP	Or_2_Fly_3: Whole brain confocal imaging of fly driver line C155-GAL4, UAS-nSyb.eGFP (red channel) with the indicated bristle dye filled using DiD (green channel)
94	Figure 4 – figure supplement 2K	Or_3_Fly_2	https://doi.org/10.35077/age-fig	20190615_CL_major_1_left_brain_4_offtarget_DID_nsyb_GFP	w, C155-GAL4, UAS-nSyb.e GFP	Or_3_Fly_2: Whole brain confocal imaging of fly driver line C155-GAL4, UAS-nSyb.eGFP (red channel) with the indicated bristle dye filled using DiD (green channel)
95	Figure 4 – figure supplement 2L	Or_3_Fly_3	https://doi.org/10.35077/age-fin	20190511_CL_major_1_left_brain_2_DID_nsyb_GFP	w, C155-GAL4, UAS-nSyb.e GFP	Or_3_Fly_3: Whole brain confocal imaging of fly driver line C155-GAL4, UAS-nSyb.eGFP (red channel) with the indicated bristle dye filled using DiD (green channel)
96	Figure 4 – figure supplement 3C	Ant_1_Fly_2	https://doi.org/10.35077/age-fix	20190512_ANT_major_1_left_brain_2_DID_nsyb_GFP	w, C155-GAL4, UAS-nSyb.e GFP	Ant_1_Fly_2: Whole brain confocal imaging of fly driver line C155-GAL4, UAS-nSyb.eGFP (red channel) with the indicated bristle dye filled using DiD (green channel)
97	Figure 4 – figure supplement 3D	Ant_1_Fly_3	https://doi.org/10.35077/age-fly	20190531_ANT_major_1_left_brain_4_DID_nsyb_GFP	w, C155-GAL4, UAS-nSyb.e GFP	Ant_1_Fly_3: Whole brain confocal imaging of fly driver line C155-GAL4, UAS-nSyb.eGFP (red channel) with the indicated bristle dye filled using DiD (green channel)
98	Figure 4 – figure supplement 3F	Ant_2_Fly_2	https://doi.org/10.35077/age-foo	20190616_ANT_major_2_left_brain_4_DID_nsyb_GFP	w, C155-GAL4, UAS-nSyb.e GFP	Ant_2_Fly_2: Whole brain confocal imaging of fly driver line C155-GAL4, UAS-nSyb.eGFP (red channel) with the indicated bristle dye filled using DiD (green channel)
99	Figure 4 – figure supplement 3G	Ant_2_Fly_3	https://doi.org/10.35077/age-fox	20190622_ANT_major2_left_brain5_DID_nsyb_GFP	w, C155-GAL4, UAS-nSyb.e GFP	Ant_2_Fly_3: Whole brain confocal imaging of fly driver line C155-GAL4, UAS-nSyb.eGFP (red channel) with the indicated bristle dye filled using DiD (green channel)
100	Figure 4 – figure supplement 3I	Ant_3_Fly_2	https://doi.org/10.35077/age-fun	20190408_ANT_major_3_left_brain1_DID	w, C155-GAL4, UAS-nSyb.e GFP	Ant_3_Fly_2: Whole brain confocal imaging of fly driver line C155-GAL4, UAS-nSyb.eGFP (red channel) with the indicated bristle dye filled using DiD (green channel)
101	Figure 4 – figure supplement 3J	Ant_3_Fly_3	https://doi.org/10.35077/age-gab	20190622_ANT_major3_left_brain3_DID_nsyb_GFP	w, C155-GAL4, UAS-nSyb.e GFP	Ant_3_Fly_3: Whole brain confocal imaging of fly driver line C155-GAL4, UAS-nSyb.eGFP (red channel) with the indicated bristle dye filled using DiD (green channel)
102	Figure 4 – figure supplement 3L	Ant_4_Fly_2	https://doi.org/10.35077/age-gel	20190531_ANT_major_4_left_brain_2_DID_nsyb_GFP	w, C155-GAL4, UAS-nSyb.e GFP	Ant_4_Fly_2: Whole brain confocal imaging of fly driver line C155-GAL4, UAS-nSyb.eGFP (red channel) with the indicated bristle dye filled using DiD (green channel)
103	Figure 4 – figure supplement 3M	Ant_4_Fly_3	https://doi.org/10.35077/age-gem	20190404_ANT_major_4_left_brain3_DID	w, C155-GAL4, UAS-nSyb.e GFP	Ant_4_Fly_3: Whole brain confocal imaging of fly driver line C155-GAL4, UAS-nSyb.eGFP (red channel) with the indicated bristle dye filled using DiD (green channel)
104	Figure 4 – figure supplement 4C	Vib_1_Fly_2	https://doi.org/10.35077/age-gin	20190329_VH_major_1_left__brain_2_DID_48h_fix	w, C155-GAL4, UAS-nSyb.e GFP	Vib_1_Fly_2: Whole brain confocal imaging of fly driver line C155-GAL4, UAS-nSyb.eGFP (red channel) with the indicated bristle dye filled using DiD (green channel)
105	Figure 4 – figure supplement 4D	Vib_1_Fly_3	https://doi.org/10.35077/age-got	20190329_VH_major_1_left__brain_3_DID_48h_fix	w, C155-GAL4, UAS-nSyb.e GFP	Vib_1_Fly_3: Whole brain confocal imaging of fly driver line C155-GAL4, UAS-nSyb.eGFP (red channel) with the indicated bristle dye filled using DiD (green channel)
106	Figure 4 – figure supplement 4F	Vib_2_Fly_2	https://doi.org/10.35077/age-gut	20190512_VH_major_2_left_brain3_DID_nsyb_eGFP	w, C155-GAL4, UAS-nSyb.e GFP	Vib_2_Fly_2: Whole brain confocal imaging of fly driver line C155-GAL4, UAS-nSyb.eGFP (red channel) with the indicated bristle dye filled using DiD (green channel)
107	Figure 4 – figure supplement 4G	Vib_2_Fly_3	https://doi.org/10.35077/age-had	20190404_VH_major_2_left_brain1_DID	w, C155-GAL4, UAS-nSyb.e GFP	Vib_2_Fly_3: Whole brain confocal imaging of fly driver line C155-GAL4, UAS-nSyb.eGFP (red channel) with the indicated bristle dye filled using DiD (green channel)
108	Figure 4 – figure supplement 4I	Vib_3_Fly_2	https://doi.org/10.35077/age-hat	20190511_VH_major_3_left_and_off_target_brain_2_DID_nsyb_eGPF	w, C155-GAL4, UAS-nSyb.e GFP	Vib_3_Fly_2: Whole brain confocal imaging of fly driver line C155-GAL4, UAS-nSyb.eGFP (red channel) with the indicated bristle dye filled using DiD (green channel)
109	Figure 4 – figure supplement 4J	Vib_3_Fly_3	https://doi.org/10.35077/age-hen	20190802_VH_vibrissa_3_DID_nsyb_GFP	w, C155-GAL4, UAS-nSyb.e GFP	Vib_3_Fly_3: Whole brain confocal imaging of fly driver line C155-GAL4, UAS-nSyb.eGFP (red channel) with the indicated bristle dye filled using DiD (green channel)
110	Figure 4 – figure supplement 4L	Vib_4_Fly_2	https://doi.org/10.35077/age-hid	20190622_BVH_major1_left_brain1_DID_nsyb_GFP	w, C155-GAL4, UAS-nSyb.e GFP	Vib_4_Fly_2: Whole brain confocal imaging of fly driver line C155-GAL4, UAS-nSyb.eGFP (red channel) with the indicated bristle dye filled using DiD (green channel)
111	Figure 4 – figure supplement 4M	Vib_4_Fly_3	https://doi.org/10.35077/age-hip	20190805_VH_vibrissa_4_DID_nsyb_GFP	w, C155-GAL4, UAS-nSyb.e GFP	Vib_4_Fly_3: Whole brain confocal imaging of fly driver line C155-GAL4, UAS-nSyb.eGFP (red channel) with the indicated bristle dye filled using DiD (green channel)
112	Figure 4 – figure supplement 5D	Vt_2_Fly_2	https://doi.org/10.35077/age-hop	20190805_posterior_vertical_seta_DID_nsyb_GFP	w, C155-GAL4, UAS-nSyb.e GFP	Vt_2_Fly_2: Whole brain confocal imaging of fly driver line C155-GAL4, UAS-nSyb.eGFP (red channel) with the indicated bristle dye filled using DiD (green channel)
113	Figure 4 – figure supplement 6C	InOc_Fly_2	https://doi.org/10.35077/add-vow	C1_20220127_VT050279_DBD_VT019023_AD_MCFO_L_20x_brain_4_rotated	w, R57C10-FLPG5.PEST (su(Hw)attP8); VT019023_AD (attP40)/+; VT050279_DBD (attP2)/10xUAS(FRT.stop)myr::smGdP-HA (VK00005), 10xUAS(FRT.stop)myr::smGdP-V5-THS-10xUAS(FRT.stop)myr::smGdP-FLAG (su(Hw)attP1)	InOc_Fly_2: Whole brain confocal imaging of fly driver line dBMN-spGAL4 crossed with UAS-MCFO-3 responder for labeling individual neurons (single channel shown).
114	Figure 4 – figure supplement 6D	dPoOr_Fly_1	https://doi.org/10.35077/age-cap	C1_20220127_VT050279_DBD_VT019023_AD_MCFO_L_20x_brain_1	w, R57C10-FLPG5.PEST (su(Hw)attP8); VT019023_AD (attP40)/+; VT050279_DBD (attP2)/10xUAS(FRT.stop)myr::smGdP-HA (VK00005), 10xUAS(FRT.stop)myr::smGdP-V5-THS-10xUAS(FRT.stop)myr::smGdP-FLAG (su(Hw)attP1)	dPoOr_Fly_1: Whole brain confocal imaging of fly driver line dBMN-spGAL4 crossed with UAS-MCFO-3 responder for labeling individual neurons (single channel shown)
115	Figure 4 – figure supplement 6E	dPoOr_Fly_2	https://doi.org/10.35077/age-car	C1_20220127_VT050279_DBD_VT019023_AD_MCFO_L_20x_brain_2	w, R57C10-FLPG5.PEST (su(Hw)attP8); VT019023_AD (attP40)/+; VT050279_DBD (attP2)/10xUAS(FRT.stop)myr::smGdP-HA (VK00005), 10xUAS(FRT.stop)myr::smGdP-V5-THS-10xUAS(FRT.stop)myr::smGdP-FLAG (su(Hw)attP1)	dPoOr_Fly_2: Whole brain confocal imaging of fly driver line dBMN-spGAL4 crossed with UAS-MCFO-3 responder for labeling individual neurons (single channel shown)
116	Figure 4 – figure supplement 6G	Vt_Fly_1	https://doi.org/10.35077/age-cop	C1_20201117_VT050279_DBD_VT019023_AD_MCFO_7_to_9_days_20x_brain_1	w, R57C10-FLPG5.PEST (su(Hw)attP8); VT019023_AD (attP40)/+; VT050279_DBD (attP2)/10xUAS(FRT.stop)myr::smGdP-HA (VK00005), 10xUAS(FRT.stop)myr::smGdP-V5-THS-10xUAS(FRT.stop)myr::smGdP-FLAG (su(Hw)attP1)	Vt_Fly_1: Whole brain confocal imaging of fly driver line dBMN-spGAL4 crossed with UAS-MCFO-3 responder for labeling individual neurons (single channel shown)
117	Figure 4 – figure supplement 6H	Vt_Fly_2	https://doi.org/10.35077/age-cot	C1_20220127_VT050279_DBD_VT019023_AD_MCFO_L_20x_brain_7_rotated	w, R57C10-FLPG5.PEST (su(Hw)attP8); VT019023_AD (attP40)/+; VT050279_DBD (attP2)/10xUAS(FRT.stop)myr::smGdP-HA (VK00005), 10xUAS(FRT.stop)myr::smGdP-V5-THS-10xUAS(FRT.stop)myr::smGdP-FLAG (su(Hw)attP1)	Vt_Fly_2: Whole brain confocal imaging of fly driver line dBMN-spGAL4 crossed with UAS-MCFO-3 responder for labeling individual neurons (single channel shown)
118	Figure 4 – figure supplement 6I	Vt_Fly_3	https://doi.org/10.35077/age-cow	C1_20220127_VT050279_DBD_VT019023_AD_MCFO_L_20x_brain_8_rotated	w, R57C10-FLPG5.PEST (su(Hw)attP8); VT019023_AD (attP40)/+; VT050279_DBD (attP2)/10xUAS(FRT.stop)myr::smGdP-HA (VK00005), 10xUAS(FRT.stop)myr::smGdP-V5-THS-10xUAS(FRT.stop)myr::smGdP-FLAG (su(Hw)attP1)	Vt_Fly_3: Whole brain confocal imaging of fly driver line dBMN-spGAL4 crossed with UAS-MCFO-3 responder for labeling individual neurons (single channel shown)
119	Figure 4 – figure supplement 7C	dOcci_dPoOr_Fly_2	https://doi.org/10.35077/age-cub	C3_20220421_VT050279_DBD_28D07_AD_MCFO_5_days_20x_brain_10	w, R57C10-FLPG5.PEST (su(Hw)attP8); R28D07_AD (attP40)/+; VT050279_DBD (attP2)/10xUAS(FRT.stop)myr::smGdP-HA (VK00005), 10xUAS(FRT.stop)myr::smGdP-V5-THS-10xUAS(FRT.stop)myr::smGdP-FLAG (su(Hw)attP1)	dOcci_dPoOr_Fly_2: Whole brain confocal imaging of fly driver line dBMN-spGAL4 crossed with UAS-MCFO-3 responder for labeling individual neurons (single channel shown)
120	Figure 4 – figure supplement 7D	dOcci_dPoOr_Fly_3	https://doi.org/10.35077/age-cup	C3_20220305_VT050279_DBD_28D07_AD_MCFO_L_20x_brain_11	w, R57C10-FLPG5.PEST (su(Hw)attP8); R28D07_AD (attP40)/+; VT050279_DBD (attP2)/10xUAS(FRT.stop)myr::smGdP-HA (VK00005), 10xUAS(FRT.stop)myr::smGdP-V5-THS-10xUAS(FRT.stop)myr::smGdP-FLAG (su(Hw)attP1)	dOcci_dPoOr_Fly_3: Whole brain confocal imaging of fly driver line dBMN-spGAL4 crossed with UAS-MCFO-3 responder for labeling individual neurons (single channel shown)
121	Figure 4 – figure supplement 7E	vOcci_Fly_1	https://doi.org/10.35077/age-cut	C1_20201211_VT050279_DBD_28D07_AD_MCFO_8_days_brain_1	w, R57C10-FLPG5.PEST (su(Hw)attP8); R28D07_AD (attP40)/+; VT050279_DBD (attP2)/10xUAS(FRT.stop)myr::smGdP-HA (VK00005), 10xUAS(FRT.stop)myr::smGdP-V5-THS-10xUAS(FRT.stop)myr::smGdP-FLAG (su(Hw)attP1)	vOcci_Fly_1: Whole brain confocal imaging of fly driver line dBMN-spGAL4 crossed with UAS-MCFO-3 responder for labeling individual neurons (single channel shown)
122	Figure 4 – figure supplement 7G	vOcci_Fly_3	https://doi.org/10.35077/age-den	C1_20220305_VT050279_DBD_28D07_AD_MCFO_L_20x_brain_22_rotated	w, R57C10-FLPG5.PEST (su(Hw)attP8); R28D07_AD (attP40)/+; VT050279_DBD (attP2)/10xUAS(FRT.stop)myr::smGdP-HA (VK00005), 10xUAS(FRT.stop)myr::smGdP-V5-THS-10xUAS(FRT.stop)myr::smGdP-FLAG (su(Hw)attP1)	vOcci_Fly_3: Whole brain confocal imaging of fly driver line dBMN-spGAL4 crossed with UAS-MCFO-3 responder for labeling individual neurons (single channel shown)
123	Figure 4 – figure supplement 7H	vOcci_Fly_4	https://doi.org/10.35077/age-dig	C2_20220305_VT050279_DBD_28D07_AD_MCFO_L_20x_brain_25_rotated	w, R57C10-FLPG5.PEST (su(Hw)attP8); R28D07_AD (attP40)/+; VT050279_DBD (attP2)/10xUAS(FRT.stop)myr::smGdP-HA (VK00005), 10xUAS(FRT.stop)myr::smGdP-V5-THS-10xUAS(FRT.stop)myr::smGdP-FLAG (su(Hw)attP1)	vOcci_Fly_4: Whole brain confocal imaging of fly driver line dBMN-spGAL4 crossed with UAS-MCFO-3 responder for labeling individual neurons (single channel shown)
124	Figure 4 – figure supplement 7I	vOcci_Fly_5	https://doi.org/10.35077/age-did	C3_20201117_VT050279_DBD_28D07_AD_MCFO_7_to_9_days_20x_brain_1_rotated	w, R57C10-FLPG5.PEST (su(Hw)attP8); R28D07_AD (attP40)/+; VT050279_DBD (attP2)/10xUAS(FRT.stop)myr::smGdP-HA (VK00005), 10xUAS(FRT.stop)myr::smGdP-V5-THS-10xUAS(FRT.stop)myr::smGdP-FLAG (su(Hw)attP1)	vOcci_Fly_5: Whole brain confocal imaging of fly driver line dBMN-spGAL4 crossed with UAS-MCFO-3 responder for labeling individual neurons (single channel shown)
125	Figure 4 – figure supplement 7J	vOcci_Fly_6	https://doi.org/10.35077/age-dim	C1_20220305_VT050279_DBD_28D07_AD_MCFO_L_20x_brain_20.tif	w, R57C10-FLPG5.PEST (su(Hw)attP8); R28D07_AD (attP40)/+; VT050279_DBD (attP2)/10xUAS(FRT.stop)myr::smGdP-HA (VK00005), 10xUAS(FRT.stop)myr::smGdP-V5-THS-10xUAS(FRT.stop)myr::smGdP-FLAG (su(Hw)attP1)	vOcci_Fly_6: Whole brain confocal imaging of fly driver line dBMN-spGAL4 crossed with UAS-MCFO-3 responder for labeling individual neurons (single channel shown)
126	Figure 4 – figure supplement 8C	Taste_Fly_2	https://doi.org/10.35077/age-dog	C3_20210130_11D02_DBD_VT023783_AD_MCFO_unknown_days_20x_brain_6	w, R57C10-FLPG5.PEST (su(Hw)attP8); VT023783_AD (attP40)/+; R11D02_DBD (attP2)/10xUAS(FRT.stop)myr::smGdP-HA (VK00005), 10xUAS(FRT.stop)myr::smGdP-V5-THS-10xUAS(FRT.stop)myr::smGdP-FLAG (su(Hw)attP1)	Taste_Fly_2: Whole brain confocal imaging of fly driver line dBMN-spGAL4 crossed with UAS-MCFO-3 responder for labeling individual neurons (single channel shown)
127	Figure 4 – figure supplement 8D	Taste_Fly_3	https://doi.org/10.35077/age-dry	C1_20210130_11D02_DBD_VT023783_AD_MCFO_unknown_days_20x_brain_4	w, R57C10-FLPG5.PEST (su(Hw)attP8); VT023783_AD (attP40)/+; R11D02_DBD (attP2)/10xUAS(FRT.stop)myr::smGdP-HA (VK00005), 10xUAS(FRT.stop)myr::smGdP-V5-THS-10xUAS(FRT.stop)myr::smGdP-FLAG (su(Hw)attP1)	Taste_Fly_3: Whole brain confocal imaging of fly driver line dBMN-spGAL4 crossed with UAS-MCFO-3 responder for labeling individual neurons (single channel shown)
128	Figure 4 – figure supplement 8E	Taste_Fly_4	https://doi.org/10.35077/age-dub	C1_20210130_11D02_DBD_VT023783_AD_MCFO_unknown_days_20x_brain_3	w, R57C10-FLPG5.PEST (su(Hw)attP8); VT023783_AD (attP40)/+; R11D02_DBD (attP2)/10xUAS(FRT.stop)myr::smGdP-HA (VK00005), 10xUAS(FRT.stop)myr::smGdP-V5-THS-10xUAS(FRT.stop)myr::smGdP-FLAG (su(Hw)attP1)	Taste_Fly_4: Whole brain confocal imaging of fly driver line dBMN-spGAL4 crossed with UAS-MCFO-3 responder for labeling individual neurons (single channel shown)
129	Figure 4 – figure supplement 8F	Taste_Fly_5	https://doi.org/10.35077/age-dud	C1_20201028_11D02_DBD_VT02378_AD_MCFO_1_to_2_days_20x_brain_1	w, R57C10-FLPG5.PEST (su(Hw)attP8); VT023783_AD (attP40)/+; R11D02_DBD (attP2)/10xUAS(FRT.stop)myr::smGdP-HA (VK00005), 10xUAS(FRT.stop)myr::smGdP-V5-THS-10xUAS(FRT.stop)myr::smGdP-FLAG (su(Hw)attP1)	Taste_Fly_5: Whole brain confocal imaging of fly driver line dBMN-spGAL4 crossed with UAS-MCFO-3 responder for labeling individual neurons (single channel shown)
130	Figure 4 – figure supplement 8G	Taste_Fly_6	https://doi.org/10.35077/age-dug	C3_20210130_11D02_DBD_VT023783_AD_MCFO_unknown_days_20x_brain_5	w, R57C10-FLPG5.PEST (su(Hw)attP8); VT023783_AD (attP40)/+; R11D02_DBD (attP2)/10xUAS(FRT.stop)myr::smGdP-HA (VK00005), 10xUAS(FRT.stop)myr::smGdP-V5-THS-10xUAS(FRT.stop)myr::smGdP-FLAG (su(Hw)attP1)	Taste_Fly_6: Whole brain confocal imaging of fly driver line dBMN-spGAL4 crossed with UAS-MCFO-3 responder for labeling individual neurons (single channel shown)
131	Figure 4 – figure supplement 8H	Taste_Fly_7	https://doi.org/10.35077/age-ear	C3_20210130_11D02_DBD_VT023783_AD_MCFO_unknown_days_20x_brain_1	w, R57C10-FLPG5.PEST (su(Hw)attP8); VT023783_AD (attP40)/+; R11D02_DBD (attP2)/10xUAS(FRT.stop)myr::smGdP-HA (VK00005), 10xUAS(FRT.stop)myr::smGdP-V5-THS-10xUAS(FRT.stop)myr::smGdP-FLAG (su(Hw)attP1)	Taste_Fly_7: Whole brain confocal imaging of fly driver line dBMN-spGAL4 crossed with UAS-MCFO-3 responder for labeling individual neurons (single channel shown)
132	Figure 4 – figure supplement 8I	Taste_Fly_8	https://doi.org/10.35077/age-eat	C3_20201028_11D02_DBD_VT02378_AD_MCFO_1_to_2_days_20x_brain_1	w, R57C10-FLPG5.PEST (su(Hw)attP8); VT023783_AD (attP40)/+; R11D02_DBD (attP2)/10xUAS(FRT.stop)myr::smGdP-HA (VK00005), 10xUAS(FRT.stop)myr::smGdP-V5-THS-10xUAS(FRT.stop)myr::smGdP-FLAG (su(Hw)attP1)	Taste_Fly_8: Whole brain confocal imaging of fly driver line dBMN-spGAL4 crossed with UAS-MCFO-3 responder for labeling individual neurons (single channel shown)
133	Figure 4 – figure supplement 8J	Taste_Fly_9	https://doi.org/10.35077/age-eel	C1_20210130_11D02_DBD_VT023783_AD_MCFO_unknown_days_20x_brain_2	w, R57C10-FLPG5.PEST (su(Hw)attP8); VT023783_AD (attP40)/+; R11D02_DBD (attP2)/10xUAS(FRT.stop)myr::smGdP-HA (VK00005), 10xUAS(FRT.stop)myr::smGdP-V5-THS-10xUAS(FRT.stop)myr::smGdP-FLAG (su(Hw)attP1)	Taste_Fly_9: Whole brain confocal imaging of fly driver line dBMN-spGAL4 crossed with UAS-MCFO-3 responder for labeling individual neurons (single channel shown)
134	Figure 4 – figure supplement 8K	Taste_Fly_10	https://doi.org/10.35077/age-egg	C1_20201028_11D02_DBD_VT02378_AD_MCFO_1_to_2_days_20x_brain_3	w, R57C10-FLPG5.PEST (su(Hw)attP8); VT023783_AD (attP40)/+; R11D02_DBD (attP2)/10xUAS(FRT.stop)myr::smGdP-HA (VK00005), 10xUAS(FRT.stop)myr::smGdP-V5-THS-10xUAS(FRT.stop)myr::smGdP-FLAG (su(Hw)attP1)	Taste_Fly_10: Whole brain confocal imaging of fly driver line dBMN-spGAL4 crossed with UAS-MCFO-3 responder for labeling individual neurons (single channel shown)
